# Over-the-horizon extinction risk assessment reveals rapidly shifting geographic and taxonomic priorities for conservation

**DOI:** 10.64898/2026.04.13.718320

**Authors:** Alex Slavenko, Marcel Cardillo, Lindell Bromham, Xia Hua, Ben C. Scheele

## Abstract

A central challenge in conservation is understanding how climate change interacts with other global-change drivers to shape future species extinction risk, threatened-species hotspots, and the effectiveness of protected areas. Here, we use an integrated over-the-horizon forecasting framework to jointly model changing species’ range dynamics and shifts in extinction risk for 1,914 Australian terrestrial vertebrates to 2100. Our approach links ensemble species distribution models with machine-learning–based automated threat assessment, incorporating species traits, changing distributions of invasive species, and projections of land use and human population density. Under a high-emissions scenario, up to 109 species are projected to lose all climatically accessible habitat by 2100 and the number of threatened species is predicted to increase, while under a moderate emissions scenario (SSP1.26) the number of threatened species remains relatively stable, and up to 19 lose all climatically accessible habitat. Spatially, threatened-species richness becomes increasingly concentrated in southeastern Australia. These shifts elevate the representation of threatened species within existing protected areas, largely because extinctions and range contractions occur disproportionately outside protected areas. Our results highlight that the identity of at-risk species and the occurrence of threatened-species hotspots will change dramatically, underscoring the need for forward-looking conservation strategies that anticipate future biodiversity patterns.
