## Supplementary material for "Over-the-horizon extinction risk assessment reveals rapidly shifting geographic and taxonomic priorities for conservation": Table S7

### Sheet: Sheet1
Binomial	Common Name	Family	Order	Class	Current Assessment	Distribution	Year extinct by	SSP	Dispersal
Austrochaperina gracilipes	Shrill whistlefrog	Microhylidae	Anura	Amphibian	LC	Mainland Australia + Papua New Guinea	2080	SSP5.85	None
Austrochaperina gracilipes	Shrill whistlefrog	Microhylidae	Anura	Amphibian	LC	Mainland Australia + Papua New Guinea	2080	SSP5.85	Limited
Austrochaperina gracilipes	Shrill whistlefrog	Microhylidae	Anura	Amphibian	LC	Mainland Australia + Papua New Guinea	2080	SSP5.85	Limitless
Crinia insignifera	Sign-bearing froglet	Myobatrachidae	Anura	Amphibian	LC	Mainland Australia	2100	SSP5.85	None
Crinia insignifera	Sign-bearing froglet	Myobatrachidae	Anura	Amphibian	LC	Mainland Australia	2100	SSP5.85	Limited
Crinia insignifera	Sign-bearing froglet	Myobatrachidae	Anura	Amphibian	LC	Mainland Australia	2100	SSP5.85	Limitless
Crinia nimbus	Moss forglet	Myobatrachidae	Anura	Amphibian	LC	Tasmania	2080	SSP1.26	None
Crinia nimbus	Moss forglet	Myobatrachidae	Anura	Amphibian	LC	Tasmania	2060	SSP5.85	None
Crinia nimbus	Moss forglet	Myobatrachidae	Anura	Amphibian	LC	Tasmania	2060	SSP5.85	Limited
Crinia nimbus	Moss forglet	Myobatrachidae	Anura	Amphibian	LC	Tasmania	2060	SSP5.85	Limitless
Crinia tasmaniensis	Tasmanian froglet	Myobatrachidae	Anura	Amphibian	NT	Tasmania	2080	SSP5.85	None
Crinia tasmaniensis	Tasmanian froglet	Myobatrachidae	Anura	Amphibian	NT	Tasmania	2080	SSP5.85	Limited
Crinia tasmaniensis	Tasmanian froglet	Myobatrachidae	Anura	Amphibian	NT	Tasmania	2080	SSP5.85	Limitless
Geocrinia rosea	Karri frog	Myobatrachidae	Anura	Amphibian	LC	Mainland Australia	2060	SSP1.26	None
Geocrinia rosea	Karri frog	Myobatrachidae	Anura	Amphibian	LC	Mainland Australia	2060	SSP1.26	Limited
Geocrinia rosea	Karri frog	Myobatrachidae	Anura	Amphibian	LC	Mainland Australia	2060	SSP1.26	Limitless
Geocrinia rosea	Karri frog	Myobatrachidae	Anura	Amphibian	LC	Mainland Australia	2040	SSP5.85	None
Geocrinia rosea	Karri frog	Myobatrachidae	Anura	Amphibian	LC	Mainland Australia	2040	SSP5.85	Limited
Geocrinia rosea	Karri frog	Myobatrachidae	Anura	Amphibian	LC	Mainland Australia	2040	SSP5.85	Limitless
Heleioporus barycragus	Western marsh frog	Limnodynastidae	Anura	Amphibian	LC	Mainland Australia	2060	SSP5.85	None
Heleioporus barycragus	Western marsh frog	Limnodynastidae	Anura	Amphibian	LC	Mainland Australia	2060	SSP5.85	Limited
Heleioporus barycragus	Western marsh frog	Limnodynastidae	Anura	Amphibian	LC	Mainland Australia	2060	SSP5.85	Limitless
Heleioporus inornatus	Plains frog	Limnodynastidae	Anura	Amphibian	LC	Mainland Australia	2100	SSP5.85	None
Heleioporus inornatus	Plains frog	Limnodynastidae	Anura	Amphibian	LC	Mainland Australia	2100	SSP5.85	Limited
Heleioporus inornatus	Plains frog	Limnodynastidae	Anura	Amphibian	LC	Mainland Australia	2100	SSP5.85	Limitless
Litoria cooloolensis	Cooloola sedgefrog	Hylidae	Anura	Amphibian	NT	Mainland Australia	2080	SSP1.26	None
Litoria cooloolensis	Cooloola sedgefrog	Hylidae	Anura	Amphibian	NT	Mainland Australia	2080	SSP1.26	Limited
Litoria gilleni	Centralian tree frog	Hylidae	Anura	Amphibian	LC	Mainland Australia	2100	SSP5.85	None
Litoria gilleni	Centralian tree frog	Hylidae	Anura	Amphibian	LC	Mainland Australia	2100	SSP5.85	Limited
Litoria gilleni	Centralian tree frog	Hylidae	Anura	Amphibian	LC	Mainland Australia	2100	SSP5.85	Limitless
Litoria raniformis	Southern bell frog	Hylidae	Anura	Amphibian	VU (VU)	Mainland Australia + Tasmania	2100	SSP5.85	None
Litoria raniformis	Southern bell frog	Hylidae	Anura	Amphibian	VU (VU)	Mainland Australia + Tasmania	2100	SSP5.85	Limited
Litoria raniformis	Southern bell frog	Hylidae	Anura	Amphibian	VU (VU)	Mainland Australia + Tasmania	2100	SSP5.85	Limitless
Metacrinia nichollsi	Nihcoll's toadlet	Myobatrachidae	Anura	Amphibian	LC	Mainland Australia	2080	SSP5.85	None
Metacrinia nichollsi	Nihcoll's toadlet	Myobatrachidae	Anura	Amphibian	LC	Mainland Australia	2080	SSP5.85	Limited
Metacrinia nichollsi	Nihcoll's toadlet	Myobatrachidae	Anura	Amphibian	LC	Mainland Australia	2080	SSP5.85	Limitless
Philoria kundagungan	Red-and-yellow mountainfrog	Limnodynastidae	Anura	Amphibian	EN (EN)	Mainland Australia	2080	SSP1.26	None
Philoria loveridgei	Masked mountainfrog	Limnodynastidae	Anura	Amphibian	EN	Mainland Australia	2080	SSP1.26	None
Philoria richmondensis	Richmond range spahgnum frog	Limnodynastidae	Anura	Amphibian	EN (EN)	Mainland Australia	2060	SSP1.26	None
Philoria richmondensis	Richmond range spahgnum frog	Limnodynastidae	Anura	Amphibian	EN (EN)	Mainland Australia	2100	SSP5.85	None
Uperoleia daviesae	Howard River toadlet	Myobatrachidae	Anura	Amphibian	VU (EN)	Mainland Australia	2040	SSP1.26	None
Uperoleia daviesae	Howard River toadlet	Myobatrachidae	Anura	Amphibian	VU (EN)	Mainland Australia	2040	SSP1.26	Limited
Uperoleia daviesae	Howard River toadlet	Myobatrachidae	Anura	Amphibian	VU (EN)	Mainland Australia	2040	SSP1.26	Limitless
Uperoleia daviesae	Howard River toadlet	Myobatrachidae	Anura	Amphibian	VU (EN)	Mainland Australia	2060	SSP5.85	None
Uperoleia daviesae	Howard River toadlet	Myobatrachidae	Anura	Amphibian	VU (EN)	Mainland Australia	2060	SSP5.85	Limited
Uperoleia daviesae	Howard River toadlet	Myobatrachidae	Anura	Amphibian	VU (EN)	Mainland Australia	2060	SSP5.85	Limitless
Acanthiza ewingii	Tasmanian thornbill	Acanthizidae	Passeriformes	Bird	LC	Tasmania	2100	SSP5.85	None
Acanthiza ewingii	Tasmanian thornbill	Acanthizidae	Passeriformes	Bird	LC	Tasmania	2100	SSP5.85	Limited
Acanthiza ewingii	Tasmanian thornbill	Acanthizidae	Passeriformes	Bird	LC	Tasmania	2100	SSP5.85	Limitless
Acanthornis magna	Scrubtit	Acanthizidae	Passeriformes	Bird	LC	Tasmania	2080	SSP5.85	None
Acanthornis magna	Scrubtit	Acanthizidae	Passeriformes	Bird	LC	Tasmania	2080	SSP5.85	Limited
Acanthornis magna	Scrubtit	Acanthizidae	Passeriformes	Bird	LC	Tasmania	2080	SSP5.85	Limitless
Amytornis ballarae	Kalkadoon grasswren	Maluridae	Passeriformes	Bird	VU	Mainland Australia	2040	SSP1.26	None
Amytornis ballarae	Kalkadoon grasswren	Maluridae	Passeriformes	Bird	VU	Mainland Australia	2040	SSP1.26	Limited
Amytornis ballarae	Kalkadoon grasswren	Maluridae	Passeriformes	Bird	VU	Mainland Australia	2100	SSP1.26	Limitless
Amytornis ballarae	Kalkadoon grasswren	Maluridae	Passeriformes	Bird	VU	Mainland Australia	2060	SSP5.85	None
Amytornis ballarae	Kalkadoon grasswren	Maluridae	Passeriformes	Bird	VU	Mainland Australia	2060	SSP5.85	Limited
Amytornis ballarae	Kalkadoon grasswren	Maluridae	Passeriformes	Bird	VU	Mainland Australia	2060	SSP5.85	Limitless
Amytornis dorotheae	Carpentarian grasswren	Maluridae	Passeriformes	Bird	EN (VU)	Mainland Australia	2100	SSP1.26	None
Amytornis dorotheae	Carpentarian grasswren	Maluridae	Passeriformes	Bird	EN (VU)	Mainland Australia	2100	SSP1.26	Limited
Amytornis dorotheae	Carpentarian grasswren	Maluridae	Passeriformes	Bird	EN (VU)	Mainland Australia	2100	SSP1.26	Limitless
Amytornis dorotheae	Carpentarian grasswren	Maluridae	Passeriformes	Bird	EN (VU)	Mainland Australia	2060	SSP5.85	None
Amytornis dorotheae	Carpentarian grasswren	Maluridae	Passeriformes	Bird	EN (VU)	Mainland Australia	2060	SSP5.85	Limited
Anthochaera paradoxa	Yellow wattlebird	Meliphagidae	Passeriformes	Bird	LC	Tasmania	2100	SSP5.85	None
Anthochaera paradoxa	Yellow wattlebird	Meliphagidae	Passeriformes	Bird	LC	Tasmania	2100	SSP5.85	Limited
Anthochaera paradoxa	Yellow wattlebird	Meliphagidae	Passeriformes	Bird	LC	Tasmania	2100	SSP5.85	Limitless
Atrichornis clamosus	Noisy scrub-bird	Actricornithidae	Passeriformes	Bird	EN (EN)	Mainland Australia	2080	SSP1.26	None
Atrichornis clamosus	Noisy scrub-bird	Actricornithidae	Passeriformes	Bird	EN (EN)	Mainland Australia	2100	SSP5.85	None
Atrichornis clamosus	Noisy scrub-bird	Actricornithidae	Passeriformes	Bird	EN (EN)	Mainland Australia	2100	SSP5.85	Limited
Atrichornis clamosus	Noisy scrub-bird	Actricornithidae	Passeriformes	Bird	EN (EN)	Mainland Australia	2100	SSP5.85	Limitless
Cacatua tenuirostris	Long-billed corella	Cacatuidae	Psittaciformes	Bird	LC	Mainland Australia	2100	SSP5.85	None
Cacatua tenuirostris	Long-billed corella	Cacatuidae	Psittaciformes	Bird	LC	Mainland Australia	2100	SSP5.85	Limited
Cacatua tenuirostris	Long-billed corella	Cacatuidae	Psittaciformes	Bird	LC	Mainland Australia	2100	SSP5.85	Limitless
Gallinula mortierii	Tasmanian nativehen	Rallidae	Gruiformes	Bird	LC	Tasmania	2100	SSP5.85	None
Gallinula mortierii	Tasmanian nativehen	Rallidae	Gruiformes	Bird	LC	Tasmania	2100	SSP5.85	Limited
Gallinula mortierii	Tasmanian nativehen	Rallidae	Gruiformes	Bird	LC	Tasmania	2100	SSP5.85	Limitless
Lichenostomus flavicollis	Yellow-throated honeyeater	Meliphagidae	Passeriformes	Bird	LC	Tasmania	2100	SSP5.85	None
Lichenostomus flavicollis	Yellow-throated honeyeater	Meliphagidae	Passeriformes	Bird	LC	Tasmania	2100	SSP5.85	Limited
Lichenostomus flavicollis	Yellow-throated honeyeater	Meliphagidae	Passeriformes	Bird	LC	Tasmania	2100	SSP5.85	Limitless
Melanodryas vittata	Dusky robin	Petroicidae	Passeriformes	Bird	VU	Tasmania	2080	SSP5.85	None
Melanodryas vittata	Dusky robin	Petroicidae	Passeriformes	Bird	VU	Tasmania	2080	SSP5.85	Limited
Melanodryas vittata	Dusky robin	Petroicidae	Passeriformes	Bird	VU	Tasmania	2080	SSP5.85	Limitless
Melithreptus affinis	Black-headed honeyeater	Meliphagidae	Passeriformes	Bird	LC	Tasmania	2080	SSP5.85	None
Melithreptus affinis	Black-headed honeyeater	Meliphagidae	Passeriformes	Bird	LC	Tasmania	2080	SSP5.85	Limited
Melithreptus affinis	Black-headed honeyeater	Meliphagidae	Passeriformes	Bird	LC	Tasmania	2080	SSP5.85	Limitless
Melithreptus validirostris	Strong-billed honeyeater	Meliphagidae	Passeriformes	Bird	VU	Tasmania	2100	SSP5.85	None
Melithreptus validirostris	Strong-billed honeyeater	Meliphagidae	Passeriformes	Bird	VU	Tasmania	2100	SSP5.85	Limited
Melithreptus validirostris	Strong-billed honeyeater	Meliphagidae	Passeriformes	Bird	VU	Tasmania	2100	SSP5.85	Limitless
Ninox novaeseelandiae	Tasmanian boobook	Strigidae	Strigiformes	Bird	LC	Tasmania	2100	SSP5.85	None
Ninox novaeseelandiae	Tasmanian boobook	Strigidae	Strigiformes	Bird	LC	Tasmania	2100	SSP5.85	Limited
Ninox novaeseelandiae	Tasmanian boobook	Strigidae	Strigiformes	Bird	LC	Tasmania	2100	SSP5.85	Limitless
Pachycephala rufogularis	Red-lored whistler	Pachycephalidae	Passeriformes	Bird	VU (VU)	Mainland Australia	2100	SSP5.85	None
Pachycephala rufogularis	Red-lored whistler	Pachycephalidae	Passeriformes	Bird	VU (VU)	Mainland Australia	2100	SSP5.85	Limited
Pachycephala rufogularis	Red-lored whistler	Pachycephalidae	Passeriformes	Bird	VU (VU)	Mainland Australia	2100	SSP5.85	Limitless
Pardalotus quadragintus	Forty-spotted pardalote	Pardalotidae	Passeriformes	Bird	EN (EN)	Tasmania	2060	SSP5.85	None
Pardalotus quadragintus	Forty-spotted pardalote	Pardalotidae	Passeriformes	Bird	EN (EN)	Tasmania	2060	SSP5.85	Limited
Pardalotus quadragintus	Forty-spotted pardalote	Pardalotidae	Passeriformes	Bird	EN (EN)	Tasmania	2060	SSP5.85	Limitless
Platycercus caledonicus	Green rosella	Psittacidae	Psittaciformes	Bird	LC	Tasmania	2100	SSP5.85	None
Platycercus caledonicus	Green rosella	Psittacidae	Psittaciformes	Bird	LC	Tasmania	2100	SSP5.85	Limited
Platycercus caledonicus	Green rosella	Psittacidae	Psittaciformes	Bird	LC	Tasmania	2100	SSP5.85	Limitless
Sericornis humilis	Tasmanian scrubwren	Acanthizidae	Passeriformes	Bird	LC	Tasmania	2100	SSP5.85	None
Sericornis humilis	Tasmanian scrubwren	Acanthizidae	Passeriformes	Bird	LC	Tasmania	2100	SSP5.85	Limited
Sericornis humilis	Tasmanian scrubwren	Acanthizidae	Passeriformes	Bird	LC	Tasmania	2100	SSP5.85	Limitless
Stipiturus mallee	Mallee emu-wren	Maluridae	Passeriformes	Bird	EN (EN)	Mainland Australia	2080	SSP1.26	None
Stipiturus mallee	Mallee emu-wren	Maluridae	Passeriformes	Bird	EN (EN)	Mainland Australia	2080	SSP1.26	Limited
Stipiturus mallee	Mallee emu-wren	Maluridae	Passeriformes	Bird	EN (EN)	Mainland Australia	2080	SSP5.85	None
Stipiturus mallee	Mallee emu-wren	Maluridae	Passeriformes	Bird	EN (EN)	Mainland Australia	2080	SSP5.85	Limited
Strepera fuliginosa	Black currawong	Artamidae	Passeriformes	Bird	LC	Tasmania	2080	SSP5.85	None
Strepera fuliginosa	Black currawong	Artamidae	Passeriformes	Bird	LC	Tasmania	2080	SSP5.85	Limited
Strepera fuliginosa	Black currawong	Artamidae	Passeriformes	Bird	LC	Tasmania	2080	SSP5.85	Limitless
Antechinus leo	Cinnamon antechinus	Dasyuridae	Dasyuromorphia	Mammal	LC	Mainland Australia	2100	SSP5.85	None
Antechinus leo	Cinnamon antechinus	Dasyuridae	Dasyuromorphia	Mammal	LC	Mainland Australia	2100	SSP5.85	Limited
Antechinus leo	Cinnamon antechinus	Dasyuridae	Dasyuromorphia	Mammal	LC	Mainland Australia	2100	SSP5.85	Limitless
Bettongia gaimardi	Tasmanian bettong	Potoridae	Diprotodontia	Mammal	NT	Tasmania	2060	SSP5.85	None
Bettongia gaimardi	Tasmanian bettong	Potoridae	Diprotodontia	Mammal	NT	Tasmania	2060	SSP5.85	Limited
Bettongia gaimardi	Tasmanian bettong	Potoridae	Diprotodontia	Mammal	NT	Tasmania	2060	SSP5.85	Limitless
Burramys parvus	Mountain pygmy-possum	Burramyidae	Diprotodontia	Mammal	EN (CR)	Mainland Australia	2100	SSP5.85	None
Burramys parvus	Mountain pygmy-possum	Burramyidae	Diprotodontia	Mammal	EN (CR)	Mainland Australia	2100	SSP5.85	Limited
Burramys parvus	Mountain pygmy-possum	Burramyidae	Diprotodontia	Mammal	EN (CR)	Mainland Australia	2100	SSP5.85	Limitless
Cercartetus lepidus	Little pygmy-possum	Burramyidae	Diprotodontia	Mammal	LC	Mainland Australia + Tasmania	2100	SSP5.85	None
Cercartetus lepidus	Little pygmy-possum	Burramyidae	Diprotodontia	Mammal	LC	Mainland Australia + Tasmania	2100	SSP5.85	Limited
Cercartetus lepidus	Little pygmy-possum	Burramyidae	Diprotodontia	Mammal	LC	Mainland Australia + Tasmania	2100	SSP5.85	Limitless
Dasyurus viverrinus	Eastern quoll	Dasyuridae	Dasyuromorphia	Mammal	EN (EN)	Tasmania	2100	SSP5.85	None
Dasyurus viverrinus	Eastern quoll	Dasyuridae	Dasyuromorphia	Mammal	EN (EN)	Tasmania	2100	SSP5.85	Limited
Dasyurus viverrinus	Eastern quoll	Dasyuridae	Dasyuromorphia	Mammal	EN (EN)	Tasmania	2100	SSP5.85	Limitless
Falsistrellus mackenziei	Western false pipistrelle	Vespertilionidae	Chiroptera	Mammal	NT	Mainland Australia	2060	SSP1.26	None
Falsistrellus mackenziei	Western false pipistrelle	Vespertilionidae	Chiroptera	Mammal	NT	Mainland Australia	2080	SSP1.26	Limited
Falsistrellus mackenziei	Western false pipistrelle	Vespertilionidae	Chiroptera	Mammal	NT	Mainland Australia	2080	SSP1.26	Limitless
Falsistrellus mackenziei	Western false pipistrelle	Vespertilionidae	Chiroptera	Mammal	NT	Mainland Australia	2060	SSP5.85	None
Falsistrellus mackenziei	Western false pipistrelle	Vespertilionidae	Chiroptera	Mammal	NT	Mainland Australia	2060	SSP5.85	Limited
Falsistrellus mackenziei	Western false pipistrelle	Vespertilionidae	Chiroptera	Mammal	NT	Mainland Australia	2060	SSP5.85	Limitless
Gymnobelideus leadbeateri	Leadbeater's possum	Petauridae	Diprotodontia	Mammal	CR (CR)	Mainland Australia	2100	SSP5.85	None
Gymnobelideus leadbeateri	Leadbeater's possum	Petauridae	Diprotodontia	Mammal	CR (CR)	Mainland Australia	2100	SSP5.85	Limited
Gymnobelideus leadbeateri	Leadbeater's possum	Petauridae	Diprotodontia	Mammal	CR (CR)	Mainland Australia	2100	SSP5.85	Limitless
Lasiorhinus krefftii	Northern hairy-nosed wombat	Vombatidae	Diprotodontia	Mammal	CR (CR)	Mainland Australia	2060	SSP1.26	None
Lasiorhinus krefftii	Northern hairy-nosed wombat	Vombatidae	Diprotodontia	Mammal	CR (CR)	Mainland Australia	2080	SSP1.26	Limited
Lasiorhinus krefftii	Northern hairy-nosed wombat	Vombatidae	Diprotodontia	Mammal	CR (CR)	Mainland Australia	2080	SSP1.26	Limitless
Lasiorhinus krefftii	Northern hairy-nosed wombat	Vombatidae	Diprotodontia	Mammal	CR (CR)	Mainland Australia	2060	SSP5.85	None
Lasiorhinus krefftii	Northern hairy-nosed wombat	Vombatidae	Diprotodontia	Mammal	CR (CR)	Mainland Australia	2060	SSP5.85	Limited
Lasiorhinus krefftii	Northern hairy-nosed wombat	Vombatidae	Diprotodontia	Mammal	CR (CR)	Mainland Australia	2060	SSP5.85	Limitless
Leporillus conditor	Northern hairy-nosed wombat	Vombatidae	Diprotodontia	Mammal	CR (CR)	Mainland Australia	2100	SSP5.85	None
Ningaui yvonneae	Southern ningaui	Dasyuridae	Dasyuromorphia	Mammal	LC	Mainland Australia	2100	SSP5.85	None
Ningaui yvonneae	Southern ningaui	Dasyuridae	Dasyuromorphia	Mammal	LC	Mainland Australia	2100	SSP5.85	Limited
Ningaui yvonneae	Southern ningaui	Dasyuridae	Dasyuromorphia	Mammal	LC	Mainland Australia	2100	SSP5.85	Limitless
Notomys aquilo	Northern hopping-mouse	Muridae	Rodentia	Mammal	EN (EN)	Mainland Australia	2080	SSP5.85	None
Notomys aquilo	Northern hopping-mouse	Muridae	Rodentia	Mammal	EN (EN)	Mainland Australia	2080	SSP5.85	Limited
Notomys aquilo	Northern hopping-mouse	Muridae	Rodentia	Mammal	EN (EN)	Mainland Australia	2080	SSP5.85	Limitless
Nyctophilus sherrini	Tasmanian long-eared bat	Vespertilionidae	Chiroptera	Mammal	VU	Tasmania	2060	SSP1.26	None
Nyctophilus sherrini	Tasmanian long-eared bat	Vespertilionidae	Chiroptera	Mammal	VU	Tasmania	2060	SSP1.26	Limited
Nyctophilus sherrini	Tasmanian long-eared bat	Vespertilionidae	Chiroptera	Mammal	VU	Tasmania	2060	SSP1.26	Limitless
Nyctophilus sherrini	Tasmanian long-eared bat	Vespertilionidae	Chiroptera	Mammal	VU	Tasmania	2060	SSP5.85	None
Nyctophilus sherrini	Tasmanian long-eared bat	Vespertilionidae	Chiroptera	Mammal	VU	Tasmania	2060	SSP5.85	Limited
Nyctophilus sherrini	Tasmanian long-eared bat	Vespertilionidae	Chiroptera	Mammal	VU	Tasmania	2060	SSP5.85	Limitless
Perameles gunnii	Eastern barred bandicoot	Peramelidae	Permaelemorphia	Mammal	VU	Tasmania	2080	SSP5.85	None
Perameles gunnii	Eastern barred bandicoot	Peramelidae	Permaelemorphia	Mammal	VU	Tasmania	2080	SSP5.85	Limited
Perameles gunnii	Eastern barred bandicoot	Peramelidae	Permaelemorphia	Mammal	VU	Tasmania	2080	SSP5.85	Limitless
Petrogale purpureicollis	Purple-necked rock-wallaby	Macropodidae	Diprotodontia	Mammal	NT	Mainland Australia	2080	SSP1.26	None
Petrogale purpureicollis	Purple-necked rock-wallaby	Macropodidae	Diprotodontia	Mammal	NT	Mainland Australia	2080	SSP1.26	Limited
Petrogale purpureicollis	Purple-necked rock-wallaby	Macropodidae	Diprotodontia	Mammal	NT	Mainland Australia	2080	SSP1.26	Limitless
Petrogale purpureicollis	Purple-necked rock-wallaby	Macropodidae	Diprotodontia	Mammal	NT	Mainland Australia	2060	SSP5.85	None
Petrogale purpureicollis	Purple-necked rock-wallaby	Macropodidae	Diprotodontia	Mammal	NT	Mainland Australia	2060	SSP5.85	Limited
Petrogale purpureicollis	Purple-necked rock-wallaby	Macropodidae	Diprotodontia	Mammal	NT	Mainland Australia	2060	SSP5.85	Limitless
Phascogale calura	Red-tailed phascogale	Dasyuridae	Dasyuromorphia	Mammal	VU (NT)	Mainland Australia	2080	SSP5.85	None
Phascogale calura	Red-tailed phascogale	Dasyuridae	Dasyuromorphia	Mammal	VU (NT)	Mainland Australia	2080	SSP5.85	Limited
Phascogale calura	Red-tailed phascogale	Dasyuridae	Dasyuromorphia	Mammal	VU (NT)	Mainland Australia	2080	SSP5.85	Limitless
Pseudantechinus mimulus	Carpentarian antechinus	Dasyuridae	Dasyuromorphia	Mammal	NT	Mainland Australia	2040	SSP1.26	None
Pseudantechinus mimulus	Carpentarian antechinus	Dasyuridae	Dasyuromorphia	Mammal	NT	Mainland Australia	2040	SSP1.26	Limited
Pseudantechinus mimulus	Carpentarian antechinus	Dasyuridae	Dasyuromorphia	Mammal	NT	Mainland Australia	2040	SSP1.26	Limitless
Pseudantechinus mimulus	Carpentarian antechinus	Dasyuridae	Dasyuromorphia	Mammal	NT	Mainland Australia	2060	SSP5.85	None
Pseudantechinus mimulus	Carpentarian antechinus	Dasyuridae	Dasyuromorphia	Mammal	NT	Mainland Australia	2060	SSP5.85	Limited
Pseudantechinus mimulus	Carpentarian antechinus	Dasyuridae	Dasyuromorphia	Mammal	NT	Mainland Australia	2060	SSP5.85	Limitless
Pseudocheirus occidentalis	Western ringtail possum	Pseudocheiridae	Diprotodontia	Mammal	CR	Mainland Australia	2100	SSP5.85	None
Pseudocheirus occidentalis	Western ringtail possum	Pseudocheiridae	Diprotodontia	Mammal	CR	Mainland Australia	2100	SSP5.85	Limited
Pseudocheirus occidentalis	Western ringtail possum	Pseudocheiridae	Diprotodontia	Mammal	CR	Mainland Australia	2100	SSP5.85	Limitless
Pseudomys apodemoides	Silky mouse	Muridae	Rodentia	Mammal	LC	Mainland Australia	2080	SSP1.26	None
Pseudomys apodemoides	Silky mouse	Muridae	Rodentia	Mammal	LC	Mainland Australia	2080	SSP1.26	Limited
Pseudomys apodemoides	Silky mouse	Muridae	Rodentia	Mammal	LC	Mainland Australia	2080	SSP1.26	Limitless
Pseudomys apodemoides	Silky mouse	Muridae	Rodentia	Mammal	LC	Mainland Australia	2060	SSP5.85	None
Pseudomys apodemoides	Silky mouse	Muridae	Rodentia	Mammal	LC	Mainland Australia	2060	SSP5.85	Limited
Pseudomys apodemoides	Silky mouse	Muridae	Rodentia	Mammal	LC	Mainland Australia	2060	SSP5.85	Limitless
Pseudomys bolami	Bolam's mouse	Muridae	Rodentia	Mammal	LC	Mainland Australia	2100	SSP5.85	None
Pseudomys bolami	Bolam's mouse	Muridae	Rodentia	Mammal	LC	Mainland Australia	2100	SSP5.85	Limited
Pseudomys bolami	Bolam's mouse	Muridae	Rodentia	Mammal	LC	Mainland Australia	2100	SSP5.85	Limitless
Pseudomys higginsi	Long-tailed mouse	Muridae	Rodentia	Mammal	LC	Tasmania	2080	SSP5.85	None
Pseudomys higginsi	Long-tailed mouse	Muridae	Rodentia	Mammal	LC	Tasmania	2080	SSP5.85	Limited
Pseudomys higginsi	Long-tailed mouse	Muridae	Rodentia	Mammal	LC	Tasmania	2080	SSP5.85	Limitless
Sarcophilus harrisii	Tasmanian devil	Dasyuridae	Dasyuromorphia	Mammal	EN (EN)	Tasmania	2100	SSP5.85	None
Sarcophilus harrisii	Tasmanian devil	Dasyuridae	Dasyuromorphia	Mammal	EN (EN)	Tasmania	2100	SSP5.85	Limited
Sarcophilus harrisii	Tasmanian devil	Dasyuridae	Dasyuromorphia	Mammal	EN (EN)	Tasmania	2100	SSP5.85	Limitless
Thylogale billardierii	Tasmanian pademelon	Macropodidae	Diprotodontia	Mammal	LC	Tasmania	2100	SSP5.85	None
Thylogale billardierii	Tasmanian pademelon	Macropodidae	Diprotodontia	Mammal	LC	Tasmania	2100	SSP5.85	Limited
Thylogale billardierii	Tasmanian pademelon	Macropodidae	Diprotodontia	Mammal	LC	Tasmania	2100	SSP5.85	Limitless
Zyzomys palatalis	Carpentarian rock-rat	Muridae	Rodentia	Mammal	EN (CR)	Mainland Australia	2040	SSP1.26	None
Zyzomys palatalis	Carpentarian rock-rat	Muridae	Rodentia	Mammal	EN (CR)	Mainland Australia	2040	SSP1.26	Limited
Zyzomys palatalis	Carpentarian rock-rat	Muridae	Rodentia	Mammal	EN (CR)	Mainland Australia	2060	SSP5.85	None
Zyzomys palatalis	Carpentarian rock-rat	Muridae	Rodentia	Mammal	EN (CR)	Mainland Australia	2060	SSP5.85	Limited
Zyzomys palatalis	Carpentarian rock-rat	Muridae	Rodentia	Mammal	EN (CR)	Mainland Australia	2080	SSP5.85	Limitless
Amphibolurus norrisi	Mallee tree dragon	Agamidae	Squamata	Reptile	LC	Mainland Australia	2080	SSP5.85	None
Amphibolurus norrisi	Mallee tree dragon	Agamidae	Squamata	Reptile	LC	Mainland Australia	2080	SSP5.85	Limited
Amphibolurus norrisi	Mallee tree dragon	Agamidae	Squamata	Reptile	LC	Mainland Australia	2080	SSP5.85	Limitless
Anilios bicolor	Dark-spined blind snake	Typhlopidae	Squamata	Reptile	LC	Mainland Australia	2100	SSP5.85	None
Anilios bicolor	Dark-spined blind snake	Typhlopidae	Squamata	Reptile	LC	Mainland Australia	2100	SSP5.85	Limited
Anilios bicolor	Dark-spined blind snake	Typhlopidae	Squamata	Reptile	LC	Mainland Australia	2100	SSP5.85	Limitless
Anilios leptosoma	Murchison blind snake	Typhlopidae	Squamata	Reptile	NE	Mainland Australia	2100	SSP5.85	None
Anilios leptosoma	Murchison blind snake	Typhlopidae	Squamata	Reptile	NE	Mainland Australia	2100	SSP5.85	Limited
Anilios leptosoma	Murchison blind snake	Typhlopidae	Squamata	Reptile	NE	Mainland Australia	2100	SSP5.85	Limitless
Anomalopus gowi	Speckled worm-skink	Scincidae	Squamata	Reptile	LC	Mainland Australia	2100	SSP5.85	None
Anomalopus gowi	Speckled worm-skink	Scincidae	Squamata	Reptile	LC	Mainland Australia	2100	SSP5.85	Limited
Anomalopus gowi	Speckled worm-skink	Scincidae	Squamata	Reptile	LC	Mainland Australia	2100	SSP5.85	Limitless
Aprasia aurita	Mallee worm-lizard	Pygopodidae	Squamata	Reptile	NT	Mainland Australia	2080	SSP5.85	None
Aprasia aurita	Mallee worm-lizard	Pygopodidae	Squamata	Reptile	NT	Mainland Australia	2080	SSP5.85	Limited
Aprasia pseudopulchella	Flinders ranges worm-lizard	Pygopodidae	Squamata	Reptile	VU (LC)	Mainland Australia	2100	SSP5.85	None
Aprasia pseudopulchella	Flinders ranges worm-lizard	Pygopodidae	Squamata	Reptile	VU (LC)	Mainland Australia	2100	SSP5.85	Limited
Aprasia pseudopulchella	Flinders ranges worm-lizard	Pygopodidae	Squamata	Reptile	VU (LC)	Mainland Australia	2100	SSP5.85	Limitless
Carinascincus greeni	Alpine cool-skink	Scincidae	Squamata	Reptile	EN (VU)	Tasmania	2060	SSP5.85	None
Carinascincus greeni	Alpine cool-skink	Scincidae	Squamata	Reptile	EN (VU)	Tasmania	2060	SSP5.85	Limited
Carinascincus greeni	Alpine cool-skink	Scincidae	Squamata	Reptile	EN (VU)	Tasmania	2060	SSP5.85	Limitless
Carinascincus microlepidotus	Boulder cool-skink	Scincidae	Squamata	Reptile	EN (VU)	Tasmania	2080	SSP1.26	None
Carinascincus microlepidotus	Boulder cool-skink	Scincidae	Squamata	Reptile	EN (VU)	Tasmania	2100	SSP1.26	Limited
Carinascincus microlepidotus	Boulder cool-skink	Scincidae	Squamata	Reptile	EN (VU)	Tasmania	2100	SSP1.26	Limitless
Carinascincus microlepidotus	Boulder cool-skink	Scincidae	Squamata	Reptile	EN (VU)	Tasmania	2060	SSP5.85	None
Carinascincus microlepidotus	Boulder cool-skink	Scincidae	Squamata	Reptile	EN (VU)	Tasmania	2060	SSP5.85	Limited
Carinascincus microlepidotus	Boulder cool-skink	Scincidae	Squamata	Reptile	EN (VU)	Tasmania	2060	SSP5.85	Limitless
Carinascincus ocellatus	Ocellated skink	Scincidae	Squamata	Reptile	LC	Tasmania	2080	SSP5.85	None
Carinascincus ocellatus	Ocellated skink	Scincidae	Squamata	Reptile	LC	Tasmania	2080	SSP5.85	Limited
Carinascincus ocellatus	Ocellated skink	Scincidae	Squamata	Reptile	LC	Tasmania	2080	SSP5.85	Limitless
Carinascincus pretiosus	Tasmanian tree skink	Scincidae	Squamata	Reptile	LC	Tasmania	2100	SSP5.85	None
Carinascincus pretiosus	Tasmanian tree skink	Scincidae	Squamata	Reptile	LC	Tasmania	2100	SSP5.85	Limited
Carinascincus pretiosus	Tasmanian tree skink	Scincidae	Squamata	Reptile	LC	Tasmania	2100	SSP5.85	Limitless
Carlia dogare	Sandy rainbow-skink	Scincidae	Squamata	Reptile	LC	Mainland Australia	2080	SSP5.85	None
Carlia dogare	Sandy rainbow-skink	Scincidae	Squamata	Reptile	LC	Mainland Australia	2080	SSP5.85	Limited
Carlia dogare	Sandy rainbow-skink	Scincidae	Squamata	Reptile	LC	Mainland Australia	2080	SSP5.85	Limitless
Cryptoblepharus zoticus	Agile snake-eyed skink	Scincidae	Squamata	Reptile	LC	Mainland Australia	2080	SSP5.85	None
Cryptoblepharus zoticus	Agile snake-eyed skink	Scincidae	Squamata	Reptile	LC	Mainland Australia	2080	SSP5.85	Limited
Cryptoblepharus zoticus	Agile snake-eyed skink	Scincidae	Squamata	Reptile	LC	Mainland Australia	2080	SSP5.85	Limitless
Ctenophorus decresii	Tawny crevice-dragon	Agamidae	Squamata	Reptile	LC	Mainland Australia	2100	SSP5.85	None
Ctenophorus decresii	Tawny crevice-dragon	Agamidae	Squamata	Reptile	LC	Mainland Australia	2100	SSP5.85	Limited
Ctenophorus decresii	Tawny crevice-dragon	Agamidae	Squamata	Reptile	LC	Mainland Australia	2100	SSP5.85	Limitless
Ctenophorus fordi	Mallee military dragon	Agamidae	Squamata	Reptile	LC	Mainland Australia	2100	SSP5.85	None
Ctenophorus fordi	Mallee military dragon	Agamidae	Squamata	Reptile	LC	Mainland Australia	2100	SSP5.85	Limited
Ctenophorus fordi	Mallee military dragon	Agamidae	Squamata	Reptile	LC	Mainland Australia	2100	SSP5.85	Limitless
Ctenophorus mirrityana	Barrier range dragon	Agamidae	Squamata	Reptile	NT	Mainland Australia	2080	SSP1.26	None
Ctenophorus mirrityana	Barrier range dragon	Agamidae	Squamata	Reptile	NT	Mainland Australia	2080	SSP5.85	None
Ctenophorus mirrityana	Barrier range dragon	Agamidae	Squamata	Reptile	NT	Mainland Australia	2100	SSP5.85	Limited
Ctenophorus mirrityana	Barrier range dragon	Agamidae	Squamata	Reptile	NT	Mainland Australia	2100	SSP5.85	Limitless
Ctenotus alleni	Ajana ctenotus	Scincidae	Squamata	Reptile	NT	Mainland Australia	2100	SSP5.85	None
Ctenotus alleni	Ajana ctenotus	Scincidae	Squamata	Reptile	NT	Mainland Australia	2100	SSP5.85	Limited
Ctenotus alleni	Ajana ctenotus	Scincidae	Squamata	Reptile	NT	Mainland Australia	2100	SSP5.85	Limitless
Ctenotus atlas	Southern mallee spinifex ctenotus	Scincidae	Squamata	Reptile	LC	Mainland Australia	2100	SSP5.85	None
Ctenotus atlas	Southern mallee spinifex ctenotus	Scincidae	Squamata	Reptile	LC	Mainland Australia	2100	SSP5.85	Limited
Ctenotus atlas	Southern mallee spinifex ctenotus	Scincidae	Squamata	Reptile	LC	Mainland Australia	2100	SSP5.85	Limitless
Ctenotus delli	Dell's skink	Scincidae	Squamata	Reptile	LC	Mainland Australia	2080	SSP5.85	None
Ctenotus delli	Dell's skink	Scincidae	Squamata	Reptile	LC	Mainland Australia	2080	SSP5.85	Limited
Ctenotus delli	Dell's skink	Scincidae	Squamata	Reptile	LC	Mainland Australia	2080	SSP5.85	Limitless
Ctenotus hebetior	Stout ctenotus	Scincidae	Squamata	Reptile	LC	Mainland Australia	2100	SSP5.85	None
Ctenotus hebetior	Stout ctenotus	Scincidae	Squamata	Reptile	LC	Mainland Australia	2100	SSP5.85	Limited
Ctenotus lateralis	Gravelly-soil ctenotus	Scincidae	Squamata	Reptile	LC	Mainland Australia	2100	SSP5.85	None
Ctenotus lateralis	Gravelly-soil ctenotus	Scincidae	Squamata	Reptile	LC	Mainland Australia	2100	SSP5.85	Limited
Ctenotus lateralis	Gravelly-soil ctenotus	Scincidae	Squamata	Reptile	LC	Mainland Australia	2100	SSP5.85	Limitless
Ctenotus orientalis	Eastern ctenotus	Scincidae	Squamata	Reptile	LC	Mainland Australia	2100	SSP5.85	None
Ctenotus orientalis	Eastern ctenotus	Scincidae	Squamata	Reptile	LC	Mainland Australia	2100	SSP5.85	Limited
Ctenotus orientalis	Eastern ctenotus	Scincidae	Squamata	Reptile	LC	Mainland Australia	2100	SSP5.85	Limitless
Ctenotus quirinus	Spear-like ctenotus	Scincidae	Squamata	Reptile	LC	Mainland Australia	2100	SSP1.26	None
Ctenotus striaticeps	Stripe-headed finesnout ctenotus	Scincidae	Squamata	Reptile	LC	Mainland Australia	2080	SSP5.85	None
Ctenotus striaticeps	Stripe-headed finesnout ctenotus	Scincidae	Squamata	Reptile	LC	Mainland Australia	2080	SSP5.85	Limited
Ctenotus striaticeps	Stripe-headed finesnout ctenotus	Scincidae	Squamata	Reptile	LC	Mainland Australia	2100	SSP5.85	Limitless
Ctenotus xenopleura	Wide-striped ctenotus	Scincidae	Squamata	Reptile	LC	Mainland Australia	2040	SSP1.26	None
Ctenotus xenopleura	Wide-striped ctenotus	Scincidae	Squamata	Reptile	LC	Mainland Australia	2080	SSP1.26	Limited
Ctenotus xenopleura	Wide-striped ctenotus	Scincidae	Squamata	Reptile	LC	Mainland Australia	2060	SSP5.85	None
Ctenotus xenopleura	Wide-striped ctenotus	Scincidae	Squamata	Reptile	LC	Mainland Australia	2060	SSP5.85	Limited
Ctenotus xenopleura	Wide-striped ctenotus	Scincidae	Squamata	Reptile	LC	Mainland Australia	2080	SSP5.85	Limitless
Cyclodomorphus casuarinae	Tasmanian she-oak skink	Scincidae	Squamata	Reptile	LC	Tasmania	2080	SSP5.85	None
Cyclodomorphus casuarinae	Tasmanian she-oak skink	Scincidae	Squamata	Reptile	LC	Tasmania	2080	SSP5.85	Limited
Cyclodomorphus casuarinae	Tasmanian she-oak skink	Scincidae	Squamata	Reptile	LC	Tasmania	2080	SSP5.85	Limitless
Delma impar	Many-lined delma	Pygopodidae	Squamata	Reptile	VU (EN)	Mainland Australia	2080	SSP5.85	None
Delma impar	Many-lined delma	Pygopodidae	Squamata	Reptile	VU (EN)	Mainland Australia	2080	SSP5.85	Limited
Delma impar	Many-lined delma	Pygopodidae	Squamata	Reptile	VU (EN)	Mainland Australia	2080	SSP5.85	Limitless
Diporiphora granulifera	Granulated two-lined dragon	Agamidae	Squamata	Reptile	NE	Mainland Australia	2080	SSP5.85	None
Diporiphora granulifera	Granulated two-lined dragon	Agamidae	Squamata	Reptile	NE	Mainland Australia	2080	SSP5.85	Limited
Diporiphora granulifera	Granulated two-lined dragon	Agamidae	Squamata	Reptile	NE	Mainland Australia	2100	SSP5.85	Limitless
Diporiphora linga	Pink two-line dragon	Agamidae	Squamata	Reptile	LC	Mainland Australia	2100	SSP5.85	None
Diporiphora reginae	Plain-backed two-line dragon	Agamidae	Squamata	Reptile	LC	Mainland Australia	2040	SSP1.26	None
Diporiphora reginae	Plain-backed two-line dragon	Agamidae	Squamata	Reptile	LC	Mainland Australia	2040	SSP1.26	Limited
Diporiphora reginae	Plain-backed two-line dragon	Agamidae	Squamata	Reptile	LC	Mainland Australia	2040	SSP1.26	Limitless
Diporiphora reginae	Plain-backed two-line dragon	Agamidae	Squamata	Reptile	LC	Mainland Australia	2060	SSP5.85	None
Diporiphora reginae	Plain-backed two-line dragon	Agamidae	Squamata	Reptile	LC	Mainland Australia	2060	SSP5.85	Limited
Diporiphora reginae	Plain-backed two-line dragon	Agamidae	Squamata	Reptile	LC	Mainland Australia	2060	SSP5.85	Limitless
Emydura subglobosa	Jardine River turtle	Chelidae	Testudines	Reptile	LC	Mainland Australia	2100	SSP5.85	None
Emydura subglobosa	Jardine River turtle	Chelidae	Testudines	Reptile	LC	Mainland Australia	2100	SSP5.85	Limited
Emydura subglobosa	Jardine River turtle	Chelidae	Testudines	Reptile	LC	Mainland Australia	2100	SSP5.85	Limitless
Gehyra moritzi	Moritz's dtella	Gekkonidae	Squamata	Reptile	LC	Mainland Australia	2100	SSP5.85	None
Gehyra moritzi	Moritz's dtella	Gekkonidae	Squamata	Reptile	LC	Mainland Australia	2100	SSP5.85	Limited
Gehyra moritzi	Moritz's dtella	Gekkonidae	Squamata	Reptile	LC	Mainland Australia	2100	SSP5.85	Limitless
Gehyra robusta	Robust dtella	Gekkonidae	Squamata	Reptile	LC	Mainland Australia	2100	SSP1.26	None
Gehyra spheniscus	Small wedge-toed gecko	Gekkonidae	Squamata	Reptile	LC	Mainland Australia	2100	SSP5.85	None
Gehyra spheniscus	Small wedge-toed gecko	Gekkonidae	Squamata	Reptile	LC	Mainland Australia	2100	SSP5.85	Limited
Gehyra spheniscus	Small wedge-toed gecko	Gekkonidae	Squamata	Reptile	LC	Mainland Australia	2100	SSP5.85	Limitless
Hemiergis decresiensis	Three-toed earless skink	Scincidae	Squamata	Reptile	LC	Mainland Australia	2100	SSP5.85	None
Hemiergis decresiensis	Three-toed earless skink	Scincidae	Squamata	Reptile	LC	Mainland Australia	2100	SSP5.85	Limited
Hemiergis decresiensis	Three-toed earless skink	Scincidae	Squamata	Reptile	LC	Mainland Australia	2100	SSP5.85	Limitless
Heteronotia fasciolata	Pale-headed gecko	Gekkonidae	Squamata	Reptile	LC	Mainland Australia	2080	SSP5.85	None
Heteronotia fasciolata	Pale-headed gecko	Gekkonidae	Squamata	Reptile	LC	Mainland Australia	2080	SSP5.85	Limited
Heteronotia fasciolata	Pale-headed gecko	Gekkonidae	Squamata	Reptile	LC	Mainland Australia	2080	SSP5.85	Limitless
Lerista apoda	Dampier land limbless skink	Scincidae	Squamata	Reptile	LC	Mainland Australia	2080	SSP5.85	None
Lerista apoda	Dampier land limbless skink	Scincidae	Squamata	Reptile	LC	Mainland Australia	2080	SSP5.85	Limited
Lerista apoda	Dampier land limbless skink	Scincidae	Squamata	Reptile	LC	Mainland Australia	2080	SSP5.85	Limitless
Lerista bougainvillii	Bougainville's skink	Scincidae	Squamata	Reptile	LC	Mainland Australia	2100	SSP5.85	None
Lerista bougainvillii	Bougainville's skink	Scincidae	Squamata	Reptile	LC	Mainland Australia	2100	SSP5.85	Limited
Lerista bougainvillii	Bougainville's skink	Scincidae	Squamata	Reptile	LC	Mainland Australia	2100	SSP5.85	Limitless
Lerista carpentariae	Crapentaria fine-lined slider	Scincidae	Squamata	Reptile	LC	Mainland Australia	2060	SSP1.26	None
Lerista carpentariae	Crapentaria fine-lined slider	Scincidae	Squamata	Reptile	LC	Mainland Australia	2060	SSP5.85	None
Lerista carpentariae	Crapentaria fine-lined slider	Scincidae	Squamata	Reptile	LC	Mainland Australia	2080	SSP5.85	Limited
Lerista carpentariae	Crapentaria fine-lined slider	Scincidae	Squamata	Reptile	LC	Mainland Australia	2080	SSP5.85	Limitless
Lerista christinae	Bold-striped slider	Scincidae	Squamata	Reptile	VU	Mainland Australia	2080	SSP1.26	None
Lerista christinae	Bold-striped slider	Scincidae	Squamata	Reptile	VU	Mainland Australia	2080	SSP1.26	Limited
Lerista christinae	Bold-striped slider	Scincidae	Squamata	Reptile	VU	Mainland Australia	2080	SSP1.26	Limitless
Lerista christinae	Bold-striped slider	Scincidae	Squamata	Reptile	VU	Mainland Australia	2060	SSP5.85	None
Lerista christinae	Bold-striped slider	Scincidae	Squamata	Reptile	VU	Mainland Australia	2080	SSP5.85	Limited
Lerista christinae	Bold-striped slider	Scincidae	Squamata	Reptile	VU	Mainland Australia	2080	SSP5.85	Limitless
Lerista cinerea	Vine-thicket fine-lined slider	Scincidae	Squamata	Reptile	NT	Mainland Australia	2060	SSP1.26	None
Lerista cinerea	Vine-thicket fine-lined slider	Scincidae	Squamata	Reptile	NT	Mainland Australia	2080	SSP1.26	Limited
Lerista cinerea	Vine-thicket fine-lined slider	Scincidae	Squamata	Reptile	NT	Mainland Australia	2080	SSP1.26	Limitless
Lerista cinerea	Vine-thicket fine-lined slider	Scincidae	Squamata	Reptile	NT	Mainland Australia	2080	SSP5.85	None
Lerista cinerea	Vine-thicket fine-lined slider	Scincidae	Squamata	Reptile	NT	Mainland Australia	2100	SSP5.85	Limited
Lerista nichollsi	Inland broad-blazed slider	Scincidae	Squamata	Reptile	LC	Mainland Australia	2100	SSP5.85	None
Lerista nichollsi	Inland broad-blazed slider	Scincidae	Squamata	Reptile	LC	Mainland Australia	2100	SSP5.85	Limited
Lerista nichollsi	Inland broad-blazed slider	Scincidae	Squamata	Reptile	LC	Mainland Australia	2100	SSP5.85	Limitless
Lerista stylis	Arnhem coast fine-lined slider	Scincidae	Squamata	Reptile	LC	Mainland Australia	2080	SSP1.26	None
Lerista stylis	Arnhem coast fine-lined slider	Scincidae	Squamata	Reptile	LC	Mainland Australia	2080	SSP1.26	Limited
Lerista stylis	Arnhem coast fine-lined slider	Scincidae	Squamata	Reptile	LC	Mainland Australia	2080	SSP1.26	Limitless
Lerista wilkinsi	Two-toed fine-lined slider	Scincidae	Squamata	Reptile	LC	Mainland Australia	2060	SSP1.26	None
Lerista wilkinsi	Two-toed fine-lined slider	Scincidae	Squamata	Reptile	LC	Mainland Australia	2060	SSP1.26	Limited
Lerista wilkinsi	Two-toed fine-lined slider	Scincidae	Squamata	Reptile	LC	Mainland Australia	2080	SSP5.85	None
Lerista wilkinsi	Two-toed fine-lined slider	Scincidae	Squamata	Reptile	LC	Mainland Australia	2080	SSP5.85	Limited
Liopholis guthega	Guthega skink	Scincidae	Squamata	Reptile	EN (EN)	Mainland Australia	2100	SSP5.85	None
Liopholis guthega	Guthega skink	Scincidae	Squamata	Reptile	EN (EN)	Mainland Australia	2100	SSP5.85	Limited
Liopholis guthega	Guthega skink	Scincidae	Squamata	Reptile	EN (EN)	Mainland Australia	2100	SSP5.85	Limitless
Liopholis pulchra	South-western rock-skink	Scincidae	Squamata	Reptile	LC	Mainland Australia	2080	SSP5.85	None
Liopholis pulchra	South-western rock-skink	Scincidae	Squamata	Reptile	LC	Mainland Australia	2080	SSP5.85	Limited
Liopholis pulchra	South-western rock-skink	Scincidae	Squamata	Reptile	LC	Mainland Australia	2080	SSP5.85	Limitless
Lygisaurus zuma	Sun-loving litter-skink	Scincidae	Squamata	Reptile	LC	Mainland Australia	2100	SSP5.85	None
Lygisaurus zuma	Sun-loving litter-skink	Scincidae	Squamata	Reptile	LC	Mainland Australia	2100	SSP5.85	Limited
Oedura bella	Gulf marbled velvet gecko	Diplodactylidae	Squamata	Reptile	LC	Mainland Australia	2080	SSP1.26	None
Oedura bella	Gulf marbled velvet gecko	Diplodactylidae	Squamata	Reptile	LC	Mainland Australia	2080	SSP1.26	Limited
Oedura bella	Gulf marbled velvet gecko	Diplodactylidae	Squamata	Reptile	LC	Mainland Australia	2080	SSP1.26	Limitless
Oedura bella	Gulf marbled velvet gecko	Diplodactylidae	Squamata	Reptile	LC	Mainland Australia	2080	SSP5.85	None
Oedura bella	Gulf marbled velvet gecko	Diplodactylidae	Squamata	Reptile	LC	Mainland Australia	2080	SSP5.85	Limited
Oedura bella	Gulf marbled velvet gecko	Diplodactylidae	Squamata	Reptile	LC	Mainland Australia	2100	SSP5.85	Limitless
Ophioscincus cooloolensis	Cooloola snake-skink	Scincidae	Squamata	Reptile	LC	Mainland Australia	2080	SSP1.26	None
Parasuta flagellum	Little whip snake	Elapidae	Squamata	Reptile	LC	Mainland Australia	2100	SSP5.85	None
Parasuta flagellum	Little whip snake	Elapidae	Squamata	Reptile	LC	Mainland Australia	2100	SSP5.85	Limited
Parasuta flagellum	Little whip snake	Elapidae	Squamata	Reptile	LC	Mainland Australia	2100	SSP5.85	Limitless
Parasuta nigriceps	Mitchell's short-tailed snake	Elapidae	Squamata	Reptile	LC	Mainland Australia	2100	SSP5.85	None
Parasuta nigriceps	Mitchell's short-tailed snake	Elapidae	Squamata	Reptile	LC	Mainland Australia	2100	SSP5.85	Limited
Parasuta nigriceps	Mitchell's short-tailed snake	Elapidae	Squamata	Reptile	LC	Mainland Australia	2100	SSP5.85	Limitless
Paroplocephalus atriceps	Lake Cronin snake	Elapidae	Squamata	Reptile	LC	Mainland Australia	2080	SSP5.85	None
Paroplocephalus atriceps	Lake Cronin snake	Elapidae	Squamata	Reptile	LC	Mainland Australia	2080	SSP5.85	Limited
Paroplocephalus atriceps	Lake Cronin snake	Elapidae	Squamata	Reptile	LC	Mainland Australia	2080	SSP5.85	Limitless
Phyllurus nepthys	Peppered-belly broad-tailed gecko	Carphodactylidae	Squamata	Reptile	LC	Mainland Australia	2100	SSP5.85	None
Phyllurus nepthys	Peppered-belly broad-tailed gecko	Carphodactylidae	Squamata	Reptile	LC	Mainland Australia	2100	SSP5.85	Limited
Pseudemoia cryodroma	Alpine bog-skink	Scincidae	Squamata	Reptile	EN (EN)	Mainland Australia	2040	SSP1.26	None
Pseudemoia cryodroma	Alpine bog-skink	Scincidae	Squamata	Reptile	EN (EN)	Mainland Australia	2040	SSP1.26	Limited
Pseudemoia cryodroma	Alpine bog-skink	Scincidae	Squamata	Reptile	EN (EN)	Mainland Australia	2040	SSP1.26	Limitless
Pseudemoia cryodroma	Alpine bog-skink	Scincidae	Squamata	Reptile	EN (EN)	Mainland Australia	2080	SSP5.85	None
Pseudemoia cryodroma	Alpine bog-skink	Scincidae	Squamata	Reptile	EN (EN)	Mainland Australia	2080	SSP5.85	Limited
Pseudemoia cryodroma	Alpine bog-skink	Scincidae	Squamata	Reptile	EN (EN)	Mainland Australia	2080	SSP5.85	Limitless
Strophurus krisalys	Kristin's spiny-tailed gecko	Diplodactylidae	Squamata	Reptile	LC	Mainland Australia	2100	SSP5.85	None
Strophurus krisalys	Kristin's spiny-tailed gecko	Diplodactylidae	Squamata	Reptile	LC	Mainland Australia	2100	SSP5.85	Limited
Strophurus krisalys	Kristin's spiny-tailed gecko	Diplodactylidae	Squamata	Reptile	LC	Mainland Australia	2100	SSP5.85	Limitless
Tympanocryptis condaminensis	Condamine earless dragon	Agamidae	Squamata	Reptile	EN (EN)	Mainland Australia	2100	SSP5.85	None
Tympanocryptis pinguicolla	Grassland earless dragon	Agamidae	Squamata	Reptile	CR (EN)	Mainland Australia	2080	SSP5.85	None
Tympanocryptis pinguicolla	Grassland earless dragon	Agamidae	Squamata	Reptile	CR (EN)	Mainland Australia	2080	SSP5.85	Limited
Tympanocryptis pinguicolla	Grassland earless dragon	Agamidae	Squamata	Reptile	CR (EN)	Mainland Australia	2080	SSP5.85	Limitless
Tympanocryptis wilsoni	Roma earless dragon	Agamidae	Squamata	Reptile	EN	Mainland Australia	2080	SSP1.26	None
Tympanocryptis wilsoni	Roma earless dragon	Agamidae	Squamata	Reptile	EN	Mainland Australia	2100	SSP1.26	Limited
Tympanocryptis wilsoni	Roma earless dragon	Agamidae	Squamata	Reptile	EN	Mainland Australia	2100	SSP1.26	Limitless
Tympanocryptis wilsoni	Roma earless dragon	Agamidae	Squamata	Reptile	EN	Mainland Australia	2060	SSP5.85	None
Tympanocryptis wilsoni	Roma earless dragon	Agamidae	Squamata	Reptile	EN	Mainland Australia	2060	SSP5.85	Limited
Varanus keithhornei	Canopy goanna	Varanidae	Squamata	Reptile	LC	Mainland Australia	2060	SSP1.26	None
Varanus keithhornei	Canopy goanna	Varanidae	Squamata	Reptile	LC	Mainland Australia	2100	SSP5.85	None
Varanus keithhornei	Canopy goanna	Varanidae	Squamata	Reptile	LC	Mainland Australia	2100	SSP5.85	Limited
Varanus similis	Spotted tree monitor	Varanidae	Squamata	Reptile	LC	Mainland Australia	2040	SSP1.26	None
Varanus similis	Spotted tree monitor	Varanidae	Squamata	Reptile	LC	Mainland Australia	2040	SSP1.26	Limited
Varanus similis	Spotted tree monitor	Varanidae	Squamata	Reptile	LC	Mainland Australia	2040	SSP1.26	Limitless
Varanus similis	Spotted tree monitor	Varanidae	Squamata	Reptile	LC	Mainland Australia	2080	SSP5.85	None
Varanus similis	Spotted tree monitor	Varanidae	Squamata	Reptile	LC	Mainland Australia	2080	SSP5.85	Limited
Varanus similis	Spotted tree monitor	Varanidae	Squamata	Reptile	LC	Mainland Australia	2080	SSP5.85	Limitless
